# Small Intestinal Resident Eosinophils Maintain Gut Homeostasis Following Microbial Colonisation

**DOI:** 10.1101/2021.01.30.428930

**Authors:** K. Shah, A. Ignacio, J. Bernier-Latmani, Y. Köller, G. Coakley, M. Moyat, R. Hamelin, F. Armand, N. C. Wong, H. Ramay, C.A. Thomson, R. Burkhard, A. Dufour, T.V. Petrova, N.L. Harris, K. D. McCoy

## Abstract

Intestinal homeostasis following postnatal microbial colonization requires the coordination of multiple processes including the activation of immune cells, cell-cell communication, the controlled deposition of extracellular matrix, and epithelial cell turnover and differentiation. The intestine harbors the largest frequency of resident eosinophils of all homeostatic organs, yet the functional significance of eosinophil recruitment to this organ has long remained enigmatic. Eosinophils are equipped to both respond to, and modify, their local tissue environment and thus are able to regulate the adaption of tissues to environmental changes. We report a critical role for eosinophils in regulating villous structure, barrier integrity and motility in the small intestine. Notably, the microbiota was identified as a key driver of small intestinal eosinophil activation and function. Collectively our findings demonstrate a critical role for eosinophils in facilitating mutualistic interactions between host and microbiota and provide a rationale for the functional significance of their early life recruitment in the small intestine.

**HIGHLIGHTS:**

i. The microbiota is a critical regulator of eosinophil activation and turnover
ii. Eosinophils uphold intestinal barrier integrity following microbial colonization
iii. Loss of eosinophils at steady-state results in increased villous blunting and altered intestinal motility
