## Supplementary Table 3 for "Small Intestinal Resident Eosinophils Maintain Gut Homeostasis Following Microbial Colonisation"

### Sheet: IPA analysis
Supplementary Table 3 | IPA analysis of differentially expressed genes in the jejunum lamina propria showing predicted upstream regulators
Data analysed using FDR < 0.01; log2FC > 1, Only data with a z-score of >2 or <-2 is shown, bias samples were removed
red = activated regulators in the dbl.GATA1 mice |green = inhibited regulators in the dbl.GATA1 mice
Upstream Regulator	Molecule Type	Predicted Activation State	Activation z-score	p-value of overlap	Mechanistic Network	Target molecules in dataset
IFNG	cytokine	Activated	6.119	4.67e-33	AGT,Agtr1b,AIF1,ALDH1A3,ALOX15,B2M,Bst2,C1QA,C1QB,C1QC,C1R,C2,C5AR1,CALHM6,CCL11,CCR1,CCR2,CCR3,CCR5,CD209,CD4,CD68,CELSR2,CLEC10A,CSF1R,CTSB,CTSC,CTSS,CX3CR1,CXCL10,CXCL16,CXCL6,Cxcl9,CXCR3,CYBB,EBI3,EDNRB,ELN,F2R,FAM107A,FCER1G,FCGR1A,FCGR2A,FCGR3A/FCGR3B,FGL2,FN1,GBP3,GBP7,Gbp8,HAS2,HSPA1A/HSPA1B,IFI16,Ifi202b,IFI44,IFI44L,Ifi47,IFIT2,IFIT3,Ifitm1,IGF1,Igtp,Iigp1,IL12RB1,IL12RB2,IL1A,IL1RL1,IN…	234 (18)
tetradecanoylphorbol acetate	chemical drug	Activated	6.109	1.12e-18	ACHE,ADAM28,ADRB3,AGT,ALDH1A3,C3AR1,C5AR1,CACNA1B,CCL11,CCR2,CCR3,CD209,CD226,CD4,CD68,CEMIP,CLDN1,CPE,CSF1R,CSF3R,CTSB,CXCL10,CXCL6,CYBB,DIO2,EBI3,ECM1,FCER1G,FCGR1A,FGF7,FST,GAL,GPR34,GPR55,HAS2,HGF,HRH1,HSD11B1,IFI16,IGF1,IGFBP3,IL12RB1,IL12RB2,IL1A,INHBA,ISG15,ITGAX,KCNJ10,KLK3,LIPA,LPL,MMP10,MMP12,MMP13,MMP2,MMP9,MRC1,MSR1,NCR1,OAS1,P2RX1,PDPN,PLAGL1,PLAU,PTGES,PTGS2,PTPRN,RGS1,RUNX1,SERPINB…	254 (19)
poly rI:rC-RNA	biologic drug	Activated	6.094	4.96e-20	Apol11b (includes others),Apol7e (includes others),B2M,BMP2,Bst2,C2,CCL11,CD209,CXCL10,Cxcl15,CXCL6,Cxcl9,DIO2,EBI3,FCGR1A,FN1,GATM,Gm4951,Gzmb,IFI16,IFI44,IFIT2,IFIT3,IGF1,IGSF9B,Igtp,Iigp1,IL1A,INHBA,ISG15,ITGAX,Klrk1,KYNU,LPL,LY6E,MMP2,MMP9,MSR1,NAMPT,NKG7,OAS1,OAS3,PLAU,PTGS2,RGS1,SERPING1,SLC40A1,SLC5A5,SLPI,ST8SIA4,TIPARP,TLR3,TNFSF13B,Trim30a/Trim30d,VCAM1,ZBP1,ZNF616	207 (18)
TNF	cytokine	Activated	5.266	7.91e-22	Acp5,ADRB3,AGT,Agtr1b,ALDH1A3,APOE,B2M,BGN,BMP2,BMP4,C3AR1,C5AR1,CCL11,CCL24,CCR1,CCR2,CCR3,CCR5,CD209,CD4,CITED2,COL4A3,CSF1R,CTSB,CTSC,CTSS,CX3CR1,CXCL10,Cxcl15,CXCL16,CXCL6,Cxcl9,CXCR3,CYBB,EBI3,EDAR,EDNRB,EREG,FCER1G,FGF10,FN1,FOXF1,FRZB,FST,GBP3,GM2A,HAS2,HGF,HK3,HPGDS,HSD11B1,HSPA1A/HSPA1B,IFI16,IFIT3,IGF1,IGFBP3,IL12RB1,IL1A,IL1R2,IL1RL1,IL1RL2,INHBA,ISG15,ITGAX,KLK3,KYNU,LGALS3,LPL,MMP10,…	273 (19)
E. coli B4 lipopolysaccharide	chemical toxicant	Activated	5.239	1.65e-12	C1QB,CCL11,CLDN1,CXCL10,CXCL6,EMB,F5,FCER1G,FCGR1A,FGL2,GLIPR1,Gm4951,HGF,IFI16,IFIT3,Igtp,Iigp1,IL1A,LILRB4,Ly6a (includes others),MRC1,PLA2G4A,PROS1,PTGES,PTGS2,RAB7B,RTP4,TF,Trim30a/Trim30d,VCAM1,ZBP1,ZNF616	175 (18)
Interferon alpha	group	Activated	5.028	5.27e-13	B2M,BMP4,Bst2,C3AR1,CCR1,CCR3,CCR5,CD209,CXCL10,Cxcl9,CXCR3,FCGR1A,GBP3,Gzmb,HSPA1A/HSPA1B,IFI16,IFI44,IFI44L,Ifi47,IFIT2,IFIT3,Iigp1,IL12RB1,IL12RB2,ISG15,LILRB4,NCR1,NKG7,OAS1,OAS3,PTGES,PTGS2,RTP4,SIGLEC1,Tgtp1/Tgtp2,TLR3,TLR7,TLR8,TNFSF13B,TNFSF18,VCAM1,ZBP1	186 (14)
TGM2	enzyme	Activated	4.76	5.78e-12	C5AR1,CCL24,CD101,CD300C,CX3CR1,CXCL10,FCER1G,FN1,GM2A,HK3,IFIT2,IFIT3,ITGAX,JAML,LILRA5,LRRC25,LY6E,MAFB,MMP2,MMP9,OAS1,OAS3,PTGES,RUNX2,SERPINB2,SLPI,SPP1,TYROBP	199 (16)
E. coli B5 lipopolysaccharide	chemical - endogenous non-mammalian	Activated	4.678	2.98e-09	B2M,CCL11,CCL24,CCR1,CCR5,CCR9,CSF3R,CX3CR1,CXCL10,Cxcl15,CXCL6,CXCR3,CYBB,HSD11B1,Igtp,IL12RB2,IL1A,IL1R2,MMP13,PRDM1,PTGS2,SPP1,TLR3,TLR7,XCL1,XCR1	236 (17)
STAT1	transcription regulator	Activated	4.574	1.22e-21	AGT,ALDH1A3,ALOX15,APOE,B2M,C1R,CALHM6,CSF3R,CTSS,CX3CR1,CXCL10,Cxcl9,CXCR3,FCER1G,FCGR1A,FGF7,FGL2,GBP3,Gzmb,HAVCR2,IFI16,IFI44,IFI44L,Ifi47,IFIT2,IFIT3,IGF1,Igtp,Iigp1,IL12RB2,ISG15,ITGAX,Klrk1,Ly6a (includes others),LY6E,MMP9,OAS1,OAS3,PTGS2,RTP4,RUNX1,SERPING1,SLAMF8,Tgtp1/Tgtp2,TLR3,TLR8,TNFSF13B,Wfdc17,ZBP1	228 (14)
IL1B	cytokine	Activated	4.505	7.88e-20	ACHE,ADAMTS3,Agtr1b,AIF1,ALOX15,APOE,B2M,BGN,BMP2,BMP4,C1R,CCL11,CCL24,CCR1,CCR2,CCR5,CD4,CTSB,CTSS,CX3CR1,CXCL10,CXCL6,Cxcl9,CYBB,CYSLTR1,EBI3,ELN,FGF7,FN1,FST,GBP3,GM2A,Gzmb,HAS2,HGF,HPGDS,HSD11B1,HSPA1A/HSPA1B,IFI16,Ifi47,IFIT3,IGF1,IGFBP3,IL1A,IL1R2,IL1RL1,INHBA,ISG15,MMP10,MMP12,MMP13,MMP2,MMP9,NAMPT,NGF,NOS1,PCSK6,PLA2G4A,PLAU,PLXDC2,PRDM1,PTGES,PTGS2,PTPRN,RUNX2,SCUBE1,SERPINB2,SLC2A4,SPP1…	272 (21)
SPI1	transcription regulator	Activated	4.364	4.56e-11	Acp5,ADGRE1,C1QC,C3AR1,CD209,CD68,CEBPE,CSF1R,CSF3R,CTSS,CXCL10,Cxcl9,CYBB,FCER1G,HK3,IFI44,IFI44L,IFIT2,IFIT3,IL1R2,ISG15,KLK3,LY6E,MMP2,MRC1,PRDM1,PTGS2,SPP1,TFEC	244 (19)
IL1A	cytokine	Activated	4.241	5.56e-09	Acp5,ALDH1A3,CCL11,CCR2,CXCL10,CXCL6,FGF7,HSD11B1,IGF1,IL1A,IL1R2,INHBA,MMP10,MMP12,MMP13,MMP2,MMP9,NGF,P2RY6,PLA2G4A,PLAU,PTGES,PTGS2,SPP1,VCAM1	196 (18)
OSM	cytokine	Activated	4.101	3.96e-07	ADAMTS3,B2M,C1R,CCL11,CCL24,CXCL10,CXCL6,ECM1,FN1,HGF,HSD11B1,IGFBP3,IL1R2,MMP10,MMP13,MMP2,MMP9,MRC1,MSC,NAMPT,NELL2,OAS1,PDPN,PLA2G4A,PLAU,PRDM1,PTGES,RASL11A,RUNX1,SERPING1,SLPI,SPP1,SULT4A1,TLR3,TNC,VCAM1	235 (17)
CSF1	cytokine	Activated	4.006	7.32e-18	Acp5,APOE,CCR1,CCR5,CD209,CD68,CD9,CSF1R,CXCL6,CYBB,F2R,FCER1G,FCGR2A,FCGR3A/FCGR3B,FN1,GPR34,IGF1,Iigp1,IL1A,IL1RL1,ITGAX,LPL,MAFB,MMP12,MMP9,MRC1,MSR1,P2RY12,PLAU,RUNX1,SERPINB2,SIGLEC1,SIRPB1,SPP1,SYNGR1,VCAM1,ZNF705A	256 (21)
IKBKB	kinase	Activated	3.966	5.05e-13	Acp5,BMP2,CCL11,CCR1,CCR3,CLDN1,CSF1R,CTSB,CXCL10,CXCL16,CXCL6,Cxcl9,EREG,FGF10,GBP3,GM2A,HGF,IFI16,IL1A,ISG15,MMP13,MMP2,MMP9,NGF,PLA2G4A,PLAU,PTGS2,SERPINB2,TLR3,TMEM176B,TNC,VCAM1,VCAN	205 (15)
VEGFA	growth factor	Activated	3.947	9.3e-10	ACHE,ADRB3,BMP2,BMP4,CD68,CITED2,CST3,CTSB,CTSS,CXCL10,CXCL6,FN1,HAVCR2,MMP10,MMP12,MMP13,MMP2,MMP9,PLAU,PLPP3,PTGS2,RUNX1,RUNX2,STC1,SYNM,TNC,UNC5B,VCAM1,XCL1	223 (22)
CCR2	G-protein coupled receptor	Activated	3.944	9.14e-16	BGN,C1QA,C1QB,C1QC,CCL11,CCL24,CCR1,CCR2,CCR5,COL12A1,COL14A1,CXCL10,CXCL6,Cxcl9,FN1,IGF1,IL1A,MMP13,MMP2,MMP9,SLPI,TGFBI,TNC,VCAN	244 (17)
PI3K (complex)	complex	Activated	3.944	0.000234	ADAM28,CCR1,CXCL10,CYBB,FBLN5,FN1,IGF1,MMP10,MMP12,MMP13,MMP2,MMP9,MRC1,PLA2G4A,PRDM1,PTGS2,SLC5A5,SPP1,VCAM1	182 (20)
RELA	transcription regulator	Activated	3.926	1.28e-07	AGT,AHRR,APOE,B2M,BMP2,CCL11,CITED2,CTSB,CXCL10,CXCL6,CYBB,DIO2,ELN,FGF10,FN1,HAS2,IGF1,IL1A,ISG15,MMP9,NAMPT,OPRD1,PLAU,PRDM1,PTGES,PTGS2,RGS1,RUNX2,SFI1,SLC2A4,TACR1,Tlr13,VCAM1	226 (15)
ANGPT2	growth factor	Activated	3.884	2.47e-06	C1R,CD68,COL18A1,CYBB,FGF7,FN1,HSPA1A/HSPA1B,ITGAX,MAPK10,MMP2,MMP9,PLAU,PROS1,PTGES,PTGS2,RDH10,SERPING1,TLR3,VCAM1	215 (15)
Ige	complex	Activated	3.877	2.92e-08	CCL11,CCL24,CCR5,Cd33,COL18A1,CXCL16,EBI3,F2R,FCER1G,FCGR1A,Gzmb,HAVCR2,HBA1/HBA2,IL1A,ITGAX,Nrg1,PILRA,PTGS2,RAB7B,RUNX1,SERPINB2,Serpinb6b,SLC11A1,SPP1,TLR7,TNC,VCAM1,XCL1	240 (19)
IL18	cytokine	Activated	3.866	7.49e-09	CCL11,CCR5,CD226,CXCL10,CXCL16,FCGR3A/FCGR3B,Gzmb,HAVCR2,IL12RB1,IL12RB2,IL1A,MMP13,MMP9,NCR1,NKG7,PTGS2,SPP1,TACR1,TF,VCAM1,XCL1	248 (21)
IL6	cytokine	Activated	3.768	3.88e-20	Acp5,ADGRB1,ADGRE1,AGT,APOE,BGN,BMP2,C5AR1,CCL11,CCL24,CCR1,CCR2,CCR3,CCR5,CD209,CD68,CFH,CLEC10A,CSF1R,CSF3R,CST3,CTSC,CX3CR1,CXCL10,CXCL6,Cxcl9,CXCR3,CYBB,EREG,FCGR1A,FN1,GAL,GBP3,Gzmb,HGF,IFI16,Ifi202b,IFIT2,IGF1,IGFBP3,IL1RL1,JCHAIN,KLK3,KLRD1,LPL,MMP10,MMP12,MMP13,MMP2,MMP9,MSR1,NAMPT,NGF,PLAU,PRPH,PTGES,PTGS2,RUNX2,SLC2A4,SLC40A1,SPP1,TBXAS1,TF,TLR3,TLR7,TLR8,TNC,TNFRSF17,VCAM1,WNT4	269 (20)
ERK	group	Activated	3.748	8.52e-08	AGT,BGN,CCR1,CXCL10,CXCL6,DIO2,EREG,FN1,FST,GPRC5C,KYNU,MAFB,MMP13,MMP2,MMP9,PLAU,PRDM1,PTGES,PTGS2,RAB7B,RUNX2,SERPINB2,VCAN	189 (19)
TNFSF12	cytokine	Activated	3.743	7.94e-08	CCL11,CCL24,CCR1,CCR5,CD68,CXCL10,CXCL6,IL1R2,MMP10,MMP12,MMP13,MMP9,NOS1,SLC2A4,VCAM1	233 (18)
IFNAR1	transmembrane receptor	Activated	3.686	8.61e-13	Apol11b (includes others),Apol7e (includes others),B2M,CCL24,CXCL10,CXCL6,Cxcl9,IFI16,IFI44,IFIT2,IFIT3,IL1A,ISG15,Ly6a (includes others),Ms4a4b (includes others),OAS1,OAS3,PLA2G7,PTGS2,RTP4,TLR3,TLR7,TNFSF13B,VCAM1	201 (16)
IL1	group	Activated	3.674	4.29e-10	APOE,BMP2,C2,CSF1R,CTSB,CTSC,CXCL10,FGF7,FN1,FST,HGF,HSD11B1,IGF1,IL1R2,IL1RL1,INHBA,KYNU,LRAT,MMP10,MMP13,MMP2,MMP9,NGF,NTF3,PLA2G4A,PTGS2,RUNX2,SERPINB2,TLR7,TNC,VCAM1,VCAN	251 (20)
IL21	cytokine	Activated	3.648	6.42e-14	CALHM6,CCL11,CCL24,CXCL10,Cxcl9,CXCR3,FCER1G,FGL2,GZMA,Gzmb,HAVCR2,IFI16,IFIT2,IFIT3,Igtp,IL12RB2,ISG15,KLRD1,Klrk1,MMP12,MMP2,MMP9,NCR1,PRDM1,RUNX1,Tgtp1/Tgtp2,TYROBP	231 (18)
hydrogen peroxide	chemical - endogenous mammalian	Activated	3.642	2.02e-05	AGT,CCR2,CCR5,CD68,CSF3R,CST3,CTSB,CTSS,CXCL6,CXCR3,ELN,FN1,Hspa1b,IFIT2,MMP10,MMP13,MMP2,MMP9,MSR1,MT-ND6,NGF,NOS1,PSTPIP2,PTGS2,RUNX2,SPP1,STC1,TP53INP1,VCAM1,WNT4	202 (19)
Vegf	group	Activated	3.639	2.33e-06	BMP2,CLDN1,COL4A3,Ctla2a/Ctla2b,CXCL10,ELN,FN1,FST,IGFBP3,IL1A,INHBA,LRAT,MMP10,MMP13,MMP2,MMP9,NAMPT,NID2,NLRP12,NPL,PLAU,PLPP3,PTGS2,PTPRR,SERPINB2,ST8SIA4,STC1,TACR1,TLR3,TNC,VCAM1,XCR1	203 (18)
IRF1	transcription regulator	Activated	3.631	6.87e-11	B2M,C1R,CTSS,CXCL10,CXCL16,Cxcl9,CYBB,FGL2,IFI44,IFI44L,Ifi47,IFIT2,IFIT3,IL12RB1,IL12RB2,ISG15,MMP9,OAS1,OAS3,PTGS2,SLPI,TLR3,TNFSF13B,VCAM1	208 (15)
IL17A	cytokine	Activated	3.62	1.31e-05	CCL11,CD68,CXCL10,CXCL6,Cxcl9,EREG,IL1A,ISG15,LPL,MMP13,MMP2,MMP9,MRC1,PLAU,PRDM1,PTGS2,Tgtp1/Tgtp2,TLR3,TNC,VCAM1	213 (17)
PRL	cytokine	Activated	3.619	0.000334	B2M,CST3,CTSB,CTSS,CXCL10,ECM1,FN1,IFI44,IFI44L,IFIT3,IGFBP3,ISG15,LY6E,OAS1,OAS3,PDPN,SPP1,TNFSF13B	221 (21)
CD44	other	Activated	3.618	4.21e-12	ADGRE1,BGN,CCR2,CCR5,COL18A1,CX3CR1,CXCL6,Cxcl9,CXCR3,ECM1,FN1,IL1A,IL1R2,ITGAX,LGALS3,Ly6a (includes others),MMP12,MMP13,MMP2,MMP9,NPNT,PLAU,PLPP3,SPP1,TLR8,VCAM1,XCL1	209 (16)
CTNNB1	transcription regulator	Activated	3.607	3.4e-06	ALDH1A2,ALDH1A3,BGN,BMP2,BMP4,C6,CA3,CD4,CTNNA2,CXCL14,Cxcl15,CXCL6,Cxcl9,DBH,DIO2,ECM1,EREG,F2R,FCER1G,FGF9,FN1,FST,HHIP,JCHAIN,KLK3,LGALS3,LIPA,LPL,LY6E,MMP13,MMP2,MMP9,MPEG1,PCSK6,PLAU,PRDM1,PTCH1,PTGS2,RUNX2,SALL1,SCN5A,SERPINB2,SPP1,SYNM,TNC,VCAM1,VCAN,WNT4	185 (19)
SRC	kinase	Activated	3.506	2.81e-06	ABCA9,CTSB,CXCL10,F2R,FN1,HAS2,KLK3,LAMP2,MMP2,MMP9,PLAU,PTGS2,SPP1,VCAM1	208 (20)
FGF2	growth factor	Activated	3.497	3.12e-05	BGN,BMP2,BMP4,CXCL6,DMP1,EDNRB,ELN,EREG,FN1,HAS2,HGF,IGF1,IGFBP3,INHBA,MMP13,MMP2,MMP9,NTF3,PLAU,PTGS2,RUNX1,RUNX2,SPP1,TF,VCAM1,WNT4	200 (19)
cisplatin	chemical drug	Activated	3.497	0.00112	ADGRE1,ALDH1A3,BMP4,CCR1,CCR5,CD68,CTSB,CXCL10,CXCL14,CYBB,DNAH5,FCGR2A,FN1,HBA1/HBA2,IGFBP3,IL1A,ITGA7,KLK3,LDHB,LGALS3,LILRB4,LIPA,MMP2,MRC1,Ms4a6b,PCDH20,PTGES,PTGS2,RUNX1,SPP1,SULF2,TLR3,TP53INP1,VCAM1,WNT4	243 (17)
decitabine	chemical drug	Activated	3.483	8.8e-06	ADGRB1,ALDH1A2,APOE,B2M,BMP4,BMP5,CCR2,CCR3,CD226,CD9,CHD5,CX3CR1,CXCL10,CXCR3,DNASE1L3,FN1,GFRA1,HSPA1A/HSPA1B,HTR1B,IFI16,IFIT2,IGFBP3,ISG15,LGALS3,MAFB,MMP13,MMP2,MMP9,NFASC,NPNT,OAS1,OPRD1,PTCH1,PTGS2,RARRES1,RTP4,SEZ6L,SPP1,TGFBI,TNC,VCAN,XCL1	240 (21)
TLR4	transmembrane receptor	Activated	3.467	5.16e-12	BMP2,CCR5,CD200R1,CITED2,CXCL10,Cxcl15,CXCL6,Cxcl9,EBI3,EREG,FGL2,GPR34,IFI16,Ifi47,IFIT2,IFIT3,Igtp,Iigp1,IL1A,INHBA,ISG15,LILRB4,MMP9,MT-ND6,NLRP12,NOS1,PLAGL1,PRDM1,PTGES,PTGS2,RGS1,RUNX1,SLC2A4,SPP1,TLR3,VCAM1,Wfdc17	258 (22)
IGF1	growth factor	Activated	3.466	8.65e-07	BGN,BMP2,BMP4,C1QA,CCL11,CITED2,CXCL6,CYBB,ELN,FN1,HBB,HGF,HSD11B1,IGF1,IGFBP3,KCNQ2,KIF1A,LPL,Ly6a (includes others),MMP13,MMP2,PLAU,PTGS2,RUNX2,SLC2A4,SLC5A5,SLPI,SPP1,TF,TGFBI,VCAM1,WNT4	221 (20)
AGT	growth factor	Activated	3.45	2.08e-08	ADGRE1,AGT,ALOX15,BGN,CAV3,CTSS,CXCL10,Cxcl15,CYBB,EDNRB,EFEMP1,EREG,FCGR1A,FGF7,FN1,HAS2,HGF,HSPA1A/HSPA1B,Hspa1b,IGF1,IGFBP3,ITGA7,LAMP2,MMP2,MMP9,MSR1,NAMPT,NGF,NOS1,PLAU,PTGS2,SERPINB2,SPP1,STC1,VCAM1	250 (20)
CSF2	cytokine	Activated	3.417	7.93e-08	C5AR1,CCR1,CCR2,CCR5,CD101,CD209,CFH,CLEC6A,CSF1R,CTSC,CXCL10,Cxcl9,CXCR3,CYBB,ELN,F2R,FCGR1A,HAS2,HGF,IGF1,IL1A,IL1RL1,INHBA,ITGAE,ITGAX,LAMP2,MMP2,MMP9,MRC1,PLAU,PTGS2,Retnlg,SLC2A4,SPP1,TF,TGFBI	280 (19)
carbon tetrachloride	chemical toxicant	Activated	3.415	3.71e-06	ADGRE1,APOE,CA3,CCR1,CCR5,CXCL10,Cxcl15,CXCL6,FN1,HGF,IGF1,ITGA8,MMP13,MMP2,MMP9,PTGS2,SPP1,TF,VCAM1	230 (18)
ERK1/2	group	Activated	3.388	2.31e-08	B2M,BMP2,CAV3,CCL11,CTSB,CXCL10,Cxcl15,CXCL6,CYBB,FN1,HAS2,IGFBP3,IL1A,MMP12,MMP13,MMP2,MMP9,NAMPT,Nrg1,PLAU,PTGES,PTGS2,RUNX2,SPP1,TACR1,VCAM1,VCAN	204 (15)
cigarette smoke	chemical toxicant	Activated	3.334	0.000846	CCL11,CXCL10,Cxcl15,ELN,IGF1,IL1A,MMP12,MMP2,MMP9,OAS1,OAS3,P2RX1,P2RY13,P2RY6,PTGES,PTGS2	226 (17)
PTH	other	Activated	3.303	1.35e-08	Acp5,ALOX15,BMP2,DMP1,FN1,IGF1,IGFBP3,MMP13,MMP2,PLAU,PLXDC2,PTGS2,RGS1,RUNX1,RUNX2,SLC2A4,SPP1,STC1,TMEM119,WNT4	208 (22)
FOS	transcription regulator	Activated	3.262	1.04e-16	Acp5,ADD2,AGT,ALDH1A3,C3AR1,CD164,CD68,COL18A1,COL8A2,CTSB,CXCL10,CXCL16,Cxcl9,DBH,DIO2,EMB,EREG,FN1,FRZB,GM2A,HAS2,HBA1/HBA2,HPGDS,IFI16,IL1A,IL1RL1,LAMP2,LGALS3,LPL,MMP10,MMP13,MMP2,MMP9,MMRN1,NAMPT,NGF,Nrg1,PDPN,PLA2G4A,PLAGL1,PLAU,PRDM1,PTGS2,PTPRN,RUNX1,SERPINB2,SLPI,SPP1,SULF2,TACR1,TGFBI,TIPARP,VCAM1,WNT4	181 (15)
MAPKAPK2	kinase	Activated	3.244	1.55e-07	CCL11,CITED2,CXCL10,Iigp1,MMP2,MMP9,MRC1,MSR1,PLAU,TLR3,VCAM1	236 (19)
JUN	transcription regulator	Activated	3.219	2.43e-14	APOE,C1QB,C3AR1,C5AR1,CA3,CD164,CD68,CSF1R,CXCL10,Cxcl15,CXCL16,Cxcl9,DBH,DIO2,EREG,FBLN5,FN1,FRZB,IFI16,IGFBP3,IL1A,IL1RL1,LAMP2,LGALS3,MMP10,MMP12,MMP13,MMP2,MMP9,MSR1,NAMPT,NGF,PLA2G4A,PLAGL1,PLAU,PTGES,PTGS2,PTPRN,RUNX2,SERPINB2,SPP1,SULF2,TF,TNC,VCAM1,WNT4	245 (19)
EGF	growth factor	Activated	3.184	4.47e-10	ALOX15,CEBPE,CSF1R,CXCL14,CXCL6,CXCR3,DIO2,DNAI1,EREG,FN1,FST,HAS2,HGF,IGF1,IGFBP3,IL1R2,INHBA,KLK3,MMP10,MMP12,MMP13,MMP2,MMP9,NGF,Nrg1,PDPN,PLAGL1,PLAU,PLPP3,PTGES,PTGS2,PTPRN,RUNX1,RUNX2,SERPINB2,SLC2A4,SPP1,TF,TNC,VCAM1,VCAN	216 (21)
ELAVL1	other	Activated	3.155	4.71e-10	ACHE,B2M,Bst2,CLDN1,CTSS,Cxcl9,F830016B08Rik,FCGR2A,Gbp8,GLIPR1,Gm4951,HBB,IFI16,IFI44,Iigp1,JCHAIN,MPEG1,Ms4a4b (includes others),OAS1,PLA2G7,PTGS2,Tgtp1/Tgtp2,TP53INP1,VCAM1	172 (7)
NFKB1	transcription regulator	Activated	3.112	1.73e-07	AHRR,APOE,B2M,BMP2,CCL11,CTSB,CXCL10,Cxcl9,CYBB,EBI3,GFRA1,Gzmb,HAS2,IGFBP3,ISG15,MMP10,MMP13,MMP9,MSR1,NAMPT,PLAU,PTGS2,RGS1,VCAM1	244 (16)
Collagen type I (complex)	complex	Activated	3.106	1.2e-07	APOE,FN1,MMP10,MMP12,MMP13,MMP2,MMP9,PLAU,PRRX2,PTGS2,RUNX2,TNC	214 (22)
LDL	complex	Activated	3.091	2.25e-10	ADCY1,APOE,BMP2,CCR2,CD68,CX3CR1,CXCL10,CXCL6,CYBB,EDNRB,EMB,FCGR1A,HAS2,IFIT2,IGF1,IGFBP3,IL1A,MMP12,MMP2,MMP9,MSC,MSR1,NAMPT,PLAU,PTGS2,RYR2,SIGLEC1,VCAM1	204 (13)
Lh	complex	Activated	3.089	0.0263	COL18A1,EREG,FST,HAS2,HSD11B1,MMP2,MMP9,NTF3,PTGS2,PTPRN,RUNX1,RUNX2
CEBPB	transcription regulator	Activated	3.083	1.72e-07	ADRB3,AGT,ALDH1A2,CCR5,CSF1R,CSF3R,CTSC,HAS2,HBB,HGF,HSD11B1,IGF1,IGFBP3,IL1A,LGMN,MMP10,MMP13,MSR1,NDRG4,Nrg1,PLA2G4A,PRDM1,PTGES,PTGS2,RUNX2,SERPINB2,SPP1,TF,TLR8,TMEM176B,VCAN	225 (19)
IL27	cytokine	Activated	3.08	4.53e-06	ADGRE1,B2M,CXCL10,Cxcl9,Gzmb,IL12RB2,IL1A,MRC1,OAS1,PRDM1,PTGS2,TLR3,TNFSF13B,TNFSF18,VCAM1	222 (19)
IL13	cytokine	Activated	3.061	1.77e-18	Acp5,ADAM28,ADAMDEC1,ALDH1A2,ALOX15,C3AR1,CCL11,CCL24,CCR5,CD101,CD209,CD4,CLEC10A,CLEC4A,COL18A1,CTSB,CTSC,CTSS,CXCL10,CXCL6,CYBB,CYSLTR1,FCGR1A,FCGR2A,GP2,HRH1,HSD11B1,IGF1,IL1R2,IL1RL1,JAKMIP2,LIPA,MMP10,MMP12,MMP13,MMP2,MMP9,MRC1,PLA2G4A,PLAU,PTGES,PTGS2,SLPI,SPP1,ST8SIA4,TFEC,TNFSF13B,TNXB,VCAM1	256 (19)
TBX21	transcription regulator	Activated	3.055	1.22e-11	CCR5,CX3CR1,CXCR3,GZMA,Gzmb,HAVCR2,IL12RB1,IL12RB2,IL1RL1,ITGAE,KLRD1,Klrk1,NKG7,PRDM1,RUNX1,SPP1	227 (19)
IFN Beta	group	Activated	2.98	1.91e-05	C3AR1,CXCL10,FN1,IFI16,IFI44,IFIT2,IFIT3,ISG15,MMP9,OAS1,OAS3,TLR3,TNFSF18,ZBP1	213 (18)
IFN alpha/beta	group	Activated	2.961	4.34e-17	CCL24,CCR2,CLEC10A,CXCL10,CXCL14,CXCL16,Cxcl9,FGL2,IFI16,Ifi27l2a/Ifi27l2b,IFIT2,IFIT3,Ly6a (includes others),LY6E,MMP10,MRC1,SLPI,Tgtp1/Tgtp2,TLR3,TLR7,TNFSF13B,Treml4	237 (18)
CAMP	other	Activated	2.937	0.00104	C5AR1,CSF3R,CXCL10,IL1A,IL1R2,IL1RL2,ITGAX,PTGS2,TNFSF13B	268 (22)
PARP1	enzyme	Activated	2.936	5.66e-07	CXCL10,Cxcl9,GBP7,HAS2,HRH1,IGF1,Igtp,Iigp1,KLK3,MMP2,MMP9,NELL2,PTGS2,Tgtp1/Tgtp2,VCAM1	247 (21)
IRF5	transcription regulator	Activated	2.935	0.000379	CXCL10,IFI44,IFIT2,IFIT3,ISG15,NAMPT,OAS1,PRDM1,PTGS2	158 (17)
MIF	cytokine	Activated	2.928	1.43e-05	ADGRE1,C3AR1,CCR1,CCR5,CXCL16,F2R,HGF,ITIH5,MMP13,MMP2,MMP9,PTGS2,VCAM1	190 (18)
CpG oligonucleotide	chemical drug	Activated	2.909	0.000248	C2,CCR1,CXCL10,GBP3,ITGAX,MMP13,MSR1,PTGES,PTGS2,SLC40A1,TNFRSF17,TNFSF13B,Trim30a/Trim30d	240 (17)
HTT	transcription regulator	Activated	2.908	5.45e-05	ACTN2,AGT,APOE,B2M,C1R,CACNA2D3,CD9,CITED2,CLDN1,COL18A1,COX6A2,CSF1R,DIO2,DNAI1,EDNRB,FN1,Fxyd2,HBA1/HBA2,Hspa1b,IFI16,KCNA1,KCNIP2,KCNJ12,KCNQ2,LDHB,LMTK3,MMP10,MMP2,MPEG1,MYT1L,NOS1,RPH3A,SERPING1,SLC40A1,SPP1,TGFBI,VCAM1	244 (20)
PDGF BB	complex	Activated	2.884	3.12e-08	BMP4,COL18A1,CSF1R,EDNRB,EREG,FBLN5,FGF7,FN1,FRZB,GDA,IGF1,IL1RL1,INHBA,LGALS3,MMP12,MMP2,MMP9,NAMPT,NOS1,PLAU,PRRX2,PTGS2,RGS1,RYR3,TNC,UNC5B,VCAM1,VCAN	264 (22)
tretinoin	chemical - endogenous mammalian	Activated	2.858	1.39e-22	Acp5,ADAM11,ADCYAP1R1,ADGRE1,AGT,ALDH1A2,ALDH1A3,ALK,APOE,BMP2,BMP4,C1QA,C3AR1,C5AR1,CCL24,CCR1,CCR5,CCR9,CD101,CD300C,CD68,CD9,CEBPE,CITED2,CLDN1,COL4A3,CPE,CSF1R,CSF3R,CTNNA3,CTSB,CTSC,CTSS,CX3CR1,CXCL10,CXCL6,CYBB,DBH,DIO2,EBI3,ELN,FCER1G,FN1,FST,GFRA1,GM2A,GZMA,Gzmb,HAS2,HK3,HSD11B1,IFI16,IFI44,IFI44L,IFIT2,IFIT3,IGF1,IGFBP3,IL12RB2,IL1A,INHBA,ISG15,ITGAE,ITGAX,JAML,JCHAIN,KLK3,LAMP2,LILRA5,L…	255 (23)
PLK4	kinase	Activated	2.828	2.28e-07	CITED2,CXCL10,Cxcl9,FGL2,IFIT2,Iigp1,MMP13,RGS1
CARD9	other	Activated	2.828	7.41e-07	C5AR1,CCR1,CCR5,CLEC6A,CXCL10,Cxcl9,FCGR1A,IL1A	249 (18)
inosine	chemical - endogenous mammalian	Activated	2.828	4.43e-05	AIF1,C1QA,C1QB,C1QC,C2,CD68,Ms4a6b,SERPING1
Ifn	group	Activated	2.817	6.8e-08	B2M,CFH,CXCL10,CXCR3,HGF,IFI16,Ifi202b,IGF1,ISG15,MMP9,OAS3,SPP1,TLR3,TLR7,TNFSF13B,ZBP1	195 (17)
D-glucose	chemical - endogenous mammalian	Activated	2.817	4.01e-07	ACHE,AGT,BMP2,BMP4,CACNA1B,COX6A2,CSF1R,CTSB,CYBB,FN1,FST,GSDME,HGF,HK3,Hspa1b,Ifi27l2a/Ifi27l2b,IGF1,INHBA,ITGA8,KCNF1,LPL,MAFB,MMP13,MMP2,MMP9,MSR1,NAMPT,NPAS4,NPNT,PCSK1N,PLAU,POPDC2,PTGS2,PTPRN,RDH10,RUNX2,SERPINB2,SLC2A4,SPP1,VCAM1	234 (22)
SAA1	transporter	Activated	2.804	3.93e-06	BGN,CCL11,CXCL10,CXCL6,MMP13,MMP2,MMP9,MRC1	191 (17)
TGFB1	growth factor	Activated	2.796	7.05e-21	Acp5,ADAMTS3,ADGRB1,ALOX15,APOE,B2M,BGN,BMP2,BMP4,C1QA,C1QB,C1QC,C1R,C2,C3AR1,C5AR1,CCL11,CCR1,CCR2,CCR3,CCR5,CD200R1,CD226,CD300A,CD4,CD68,CELSR2,CEMIP,CFH,CITED2,CLDN1,COL11A1,COL12A1,COL18A1,CSF1R,CST3,CTSB,CTSC,CTSS,CX3CR1,CXCL10,CXCR3,CYBB,ECM1,EDNRB,ELN,EREG,F2R,F5,FAM107A,FBLN5,FCER1G,FCGR1A,FCGR3A/FCGR3B,FGF10,FGF7,FGF9,FN1,GAL,GATM,GSDME,GZMA,Gzmb,HAS2,HGF,HSPA1A/HSPA1B,IFI16,IFIT3,IGF1,…	260 (19)
Jnk	group	Activated	2.795	1.5e-07	AGT,ALDH1A2,CCL11,CCR9,CD209,CLEC10A,Cxcl15,CXCL6,FN1,IGF1,IL1A,MMP12,MMP13,MMP2,MMP9,MRC1,PLAU,PTGES,PTGS2,VCAM1,VCAN	233 (16)
POU5F1	transcription regulator	Activated	2.792	0.0916	BMP4,CXCL10,EFEMP1,FOXF1,FRZB,GBP3,INHBA,MMP2,MMP9,PCSK6,SPP1,TF,TWSG1
PDGFB	growth factor	Activated	2.789	0.000223	FGF10,FGF7,FN1,MMP2,MMP9,PTGS2,SPP1,TNC	188 (19)
AKT1	kinase	Activated	2.786	7.85e-06	BMP2,C1QC,CCL11,CD4,CST3,CXCL10,CXCL6,FN1,GATM,HAVCR2,LAMA1,LDHB,LIPA,MMP2,MMP9,MSR1,PLA2G4A,PTGS2,SLC5A5,SPP1,UNC5B,VCAN	183 (20)
doxorubicin	chemical drug	Activated	2.778	0.0934	BMP4,CTSB,CXCL6,CYBB,GLIPR1,HAND2,LGALS3,MMP2,MRC1,Ms4a6b,PTGS2,RUNX1,RYR2,SPP1,TP53INP1,WNT4
cholesterol	chemical - endogenous mammalian	Activated	2.777	3.68e-08	ADAM11,ADGRE1,AGT,APOE,C1QC,CCR2,CCR5,CD68,CXCL10,CYBB,FN1,IL1A,INHBA,ITGAX,LGALS3,LPL,MMP2,MPEG1,OCSTAMP,PTCH1,PTGS2,SLC2A4,VCAM1	224 (17)
RUNX2	transcription regulator	Activated	2.776	1.7e-05	BMP2,CCR2,CCR5,COL11A1,FN1,GDF10,LGALS3,MMP13,MMP2,PLAU,RUNX1,RUNX2,SPP1	193 (19)
PI3K (family)	group	Activated	2.77	0.00793	CXCL10,ISG15,MMP12,MMP2,MMP9,PTGS2,RDH10,TNC	178 (21)
3,4,5,3',4'-pentachlorobiphenyl	chemical toxicant	Activated	2.764	0.00148	BMP4,CA3,FGF9,HSPA1A/HSPA1B,IGFBP3,ITGA7,TIPARP,TNC	195 (13)
APP	other	Activated	2.755	1.18e-18	ACHE,ACTN2,ADORA3,AIF1,APOE,ARL11,BMP4,C1R,CCL11,CCR5,CD68,CITED2,CLDN1,COL18A1,CPLX1,CSF1R,Ctla2a/Ctla2b,CTSB,CXCL10,Cxcl15,CXCL6,Cxcl9,CYBB,ELN,FCGR1A,FCGR2A,FN1,HAVCR2,HBA1/HBA2,HGF,HSPA1A/HSPA1B,IFI16,Ifi47,IFIT2,IGF1,Igtp,IL1A,INA,INHBA,KCND2,KLK3,KYNU,LDHB,LGALS3,LRP1B,Ly6a (includes others),MAFB,MMP10,MMP12,MMP13,MMP2,MMP9,MRC1,MSR1,MT-ND6,NAMPT,NOS1,NTF3,PLAU,PTGS2,RTP4,RYR3,Serpinb6b,SLA…	236 (17)
cholecalciferol	chemical - endogenous mammalian	Activated	2.749	1.7e-06	Acp5,CD209,CD300A,CXCL10,IGF1,IGFBP3,ITGAX,LRRC25,MS4A6A,PLD4,RGS1,RUNX2,SPP1,SULF2	234 (22)
CG	complex	Activated	2.737	3.51e-12	ADCYAP1R1,B2M,BMP2,COL11A1,CXCL10,EFEMP1,EMB,EREG,FGF9,FGL2,FST,GAL,GDF10,GM2A,HAS2,HSD11B1,IFIT3,IGF1,IGFBP3,IL1R2,INHBA,LRP1B,MMP2,MMP9,PLAU,PLPP3,PTGS2,RUNX1,RUNX2,SCUBE1,SLC5A5,SPP1,ST8SIA4,STC1,VCAN,WNT4	243 (22)
FN1	enzyme	Activated	2.708	0.0897	APOE,FN1,ITGAE,MMP13,MMP2,MMP9,PLAU,RUNX2,SPP1
SMAD4	transcription regulator	Activated	2.653	0.000483	BGN,BMP2,BMP4,CITED2,EREG,FN1,FST,HAS2,MMP13,NAMPT,PILRA,PLAU,PTGS2,RUNX1,RUNX2,TNC	163 (17)
PLK2	kinase	Activated	2.646	2.72e-06	CITED2,CXCL10,Cxcl9,FGL2,IFIT2,Iigp1,RGS1
HGF	growth factor	Activated	2.646	3.22e-05	BMP2,CITED2,FGF7,FN1,HGF,IGF1,IGFBP3,INHBA,ISG15,LGMN,MMP10,MMP13,MMP2,MMP9,NAMPT,NID2,Nrg1,PLAU,PLPP3,PTGS2,PTPRR,RARRES2,RUNX2,SERPINB2,SPP1,STC1,TACR1,VCAM1,XCR1	195 (20)
camptothecin	chemical drug	Activated	2.646	0.00364	APOE,CCR1,CD300C,CXCL6,F5,FGL2,GLIPR1,IFI16,IGFBP3,IL1A,ITGA7,LGALS3,LILRB4,MMP9,NCR1,NLRP1,P2RX1,PTGES,PTGS2,PTPRN,SERPINB2,SLC2A4,SLPI,SPP1,TGFBI,TP53INP1,VCAM1	218 (18)
HBEGF	growth factor	Activated	2.63	0.000107	BMP2,CSF1R,ELN,EREG,IGFBP3,MMP9,PTGS2	207 (20)
okadaic acid	chemical toxicant	Activated	2.599	0.0103	CYBB,DBH,ELN,IL1A,MMP9,PTGS2,SPP1
aldosterone	chemical - endogenous mammalian	Activated	2.578	9.75e-08	AGT,Agtr1b,BMP2,CD68,Ctla2a/Ctla2b,CYBB,ELN,EMB,FN1,HAS2,INA,KCNJ10,LPL,MMP2,PTGS2,SPP1,VCAM1,ZBTB16	185 (20)
MAP3K14	kinase	Activated	2.575	0.00437	ADGRE1,IL1A,IL1R2,MMP9,PLA2G4A,PTGS2,VCAM1	162 (18)
LEP	growth factor	Activated	2.574	0.000893	ADGRE1,ADRB3,CA3,CD68,CXCL10,CYBB,GAL,IGF1,IGFBP3,IL1R2,ITGAX,LIPA,LPL,MMP12,MMP13,MMP2,NAMPT,NOS1,PTGS2,RUNX2,SLC2A4,SPP1,Tgtp1/Tgtp2,VCAM1	227 (22)
TGFBR1	kinase	Activated	2.563	1.33e-05	BGN,BMP4,FBLN5,FGF10,FGF9,FN1,HAS2,MMP13,RUNX1,SLC5A5,TGFBI	224 (16)
ITK	kinase	Activated	2.562	2.66e-08	ARL4D,CD4,CX3CR1,F2R,FCER1G,Gzmb,KLRD1,Klrk1,Ly6a (includes others),NCR1,SULF2,TF,XCL1,ZBTB16	197 (15)
CD3	complex	Activated	2.559	1.7e-05	C1R,C2,CCR1,CCR2,CCR5,CCR9,CD226,CD4,CXCL10,CXCR3,EBI3,EEF1A2,FCER1G,GZMA,Gzmb,HMCN1,HSPA1A/HSPA1B,IGF1,IL12RB1,IL12RB2,IL1A,Ly6a (includes others),MMP2,MMRN1,MSR1,NAMPT,NLRP1,NOS1,OPRD1,P2RX1,PTGS2,SLPI,TFEC,TNFSF18,XCL1	238 (18)
IL2	cytokine	Activated	2.556	4.28e-12	BMP2,CCL11,CCR1,CCR2,CCR3,CCR5,CCR9,CD9,CMKLR1,CSF1R,CTSC,CX3CR1,CXCL10,Cxcl9,CXCR3,CYSLTR1,FCER1G,FCGR3A/FCGR3B,FGF7,FGL2,GZMA,Gzmb,HAVCR2,HSPA1A/HSPA1B,IL12RB1,IL12RB2,IL1A,IL1R2,IL1RL1,ITGAE,JAML,KLRD1,LILRB4,LRRC32,Ly6a (includes others),LY6E,MMP2,MMP25,MMP9,NCR1,PRDM1,PROS1,PTCH1,PTGS2,SNCB,SPP1,TNFRSF17,TP53INP1,XCL1	225 (17)
HRAS	enzyme	Activated	2.55	2.82e-05	ALDH1A3,B2M,BMP4,C1QC,CAV3,CFH,COL18A1,CTSB,CTSC,CTSS,CXCL10,CXCR3,EFEMP1,ELN,F2R,FN1,GDF10,HAS2,HGF,Ifi202b,IL1A,IL1RL1,ITGAE,MMP13,MMP2,MMP9,NID2,PLA2G4A,PLAU,PTGS2,SERPINB2,SLC5A5,SPON1,SPP1,TSPAN6,VCAN	217 (19)
CpG ODN 2006	chemical reagent	Activated	2.55	0.000143	CXCL10,IFI44,IFI44L,IFIT2,IFIT3,OAS1,TLR7,TNFRSF17,TNFSF13B,TNFSF18	131 (12)
FFAR3	G-protein coupled receptor	Activated	2.54	6.65e-06	CHD5,CLEC6A,CXCL10,Cxcl9,FCGR1A,IL1A,PITPNM3,SMOC1,Tlr13,TLR7,TLR8
DNMT3A	enzyme	Activated	2.515	6.85e-06	AKAP6,CSF1R,CYBB,CYSLTR1,EFEMP1,FCER1G,GRIA4,JCHAIN,KCNA1,PLA2G7,PLD4,PTGS2,RYR2,SLC8A2,SPP1,TNNT2
CCL2	cytokine	Activated	2.489	4.66e-07	CCL11,CCR2,CXCL10,IGF1,IL1A,INHBA,LPL,MMP2,MMP9,PTGS2,SLC11A1,SLC40A1,VCAM1	201 (18)
PGR	ligand-dependent nuclear receptor	Activated	2.484	0.000954	ADAMTS18,ALDH1A3,ALOX15,FN1,GAL,HBA1/HBA2,PLAU,PTGES,PTGS2,RUNX1,SFI1,STC1,TGFBI,TIPARP,TNC,VCAN,WNT4	205 (23)
NFKBIA	transcription regulator	Activated	2.475	3.15e-06	BMP2,CCL11,CCR1,CCR3,CTSB,CXCL10,CXCL6,EREG,FN1,GBP3,GM2A,IFI16,IL1A,ISG15,LY6E,MMP13,MMP9,MSC,NGF,NLRP12,OPRD1,PLAU,PTGES,PTGS2,SERPINB2,TACR1,TMEM176B,TNC,VCAM1	214 (16)
Map3k7	kinase	Activated	2.453	1.29e-08	BMP4,CXCL10,Cxcl9,FGF10,FGL2,HAS2,IFIT2,ISG15,MMP9,NGF,PTGS2,TLR3,VCAM1	192 (14)
BID	other	Activated	2.449	7.22e-06	C3AR1,C5AR1,CTSB,CTSS,ITGAX,MMP12	236 (12)
puromycin aminonucleoside	chemical reagent	Activated	2.449	0.0482	CYBB,FCGR2A,LGALS3,MRC1,Ms4a6b,SPP1
ADORA2B	G-protein coupled receptor	Activated	2.433	0.00035	CCL11,MMP12,MMP9,MRC1,RUNX2,SPP1	236 (20)
CREBBP	transcription regulator	Activated	2.431	3.23e-06	AGT,B2M,CCR5,CXCL10,Cxcl9,CXCR3,CYBB,EVI2A,GFRA1,GM2A,HAS2,HBB,HSD11B1,IL12RB1,ISG15,KLK3,LPL,MMP9,NTRK3,OAS3,PTGS2,RTP4,RUNX2,SMOC1,TIPARP,TNC,VCAM1	225 (22)
IFNB1	cytokine	Activated	2.43	5.06e-19	Acp5,Apol11b (includes others),Apol7e (includes others),Bst2,CCR5,COL12A1,Ctla2a/Ctla2b,CXCL10,CXCL6,EBI3,F2R,GBP3,GBP7,Gbp8,GLP2R,IFI16,Ifi27l2a/Ifi27l2b,Ifi47,IFIT2,IFIT3,Ifitm1,Igtp,ISG15,ITGAX,MMP2,MMP9,NID2,OAS1,PRDM1,PTCH1,PTGS2,SERPINB2,SIRPB1,SPP1,Tgtp1/Tgtp2,Tlr13,TLR3,TLR7,TLR8,Trim30a/Trim30d,ZBP1	238 (17)
OLR1	transmembrane receptor	Activated	2.425	0.00126	CD68,CYBB,FN1,HAS2,SPP1,VCAM1	190 (17)
thyroid hormone	chemical - endogenous mammalian	Activated	2.425	0.188	AGT,APOE,CPE,DIO2,IGF1,IGFBP3,LPL
PRKCB	kinase	Activated	2.42	0.000688	Acp5,ADRB3,CCL11,FN1,MMP2,MMP9,PTGS2	178 (20)
metribolone	chemical reagent	Activated	2.418	1	ACTN2,ALDH1A3,B2M,IGF1,KLK3,MMP2,PROS1,SPON2,VCAN
PLAUR	transmembrane receptor	Activated	2.414	0.000534	C5AR1,CTSB,CYBB,MMP2,MMP9,PLAU	198 (19)
galactosylceramide-alpha	chemical reagent	Activated	2.412	0.000314	CCL11,Cxcl9,EBI3,Gzmb,IL12RB1,IL12RB2,LGALS3	247 (19)
CpG ODN 1826	chemical reagent	Activated	2.411	0.00437	Apol11b (includes others),Apol7e (includes others),CXCL10,CYBB,IL1A,RGS1,XCL1	145 (12)
JUNB	transcription regulator	Activated	2.408	5.33e-08	C1QB,C3AR1,C5AR1,CD68,CXCL16,Cxcl9,FBLN5,FN1,IL1RL1,INHBA,MMP10,MMP13,MMP2,MMP9,NAMPT,PLAU,RUNX2,SERPINB2	215 (19)
phorbol esters	chemical - other	Activated	2.407	0.0277	B2M,CXCL6,MMP10,MMP9,PLAU,PTGS2
MET	kinase	Activated	2.404	5.92e-06	CITED2,CLDN1,FGL2,FN1,HGF,Hspa1b,IGF1,INHBA,MMP13,MMP2,PTGS2,RUNX1,SPP1,TLR3	222 (21)
ELANE	peptidase	Activated	2.401	0.000301	CTSB,Cxcl15,ELN,MMP2,MMP9,SLPI	192 (16)
ELK1	transcription regulator	Activated	2.4	0.000843	BMP2,MMP13,MMP9,PTGS2,RUNX2,SPP1,TIPARP	219 (21)
mir-223	microRNA	Activated	2.399	1.07e-09	C5AR1,CCR3,Cd33,FGL2,GPR65,HPGDS,IFI16,IGF1,IL1A,LPL,Ly6a (includes others),MMP13,MMP25,SERPINB2,SLC2A4,SLC40A1,TGFBI,Tlr13,TLR7
IFNA1/IFNA13	cytokine	Activated	2.397	1.38e-05	CXCL10,IFIT2,ISG15,OAS1,PTGS2,SIGLEC1,Tgtp1/Tgtp2,TLR3,ZBP1	225 (19)
advanced glycation end-products	chemical - endogenous mammalian	Activated	2.393	0.000107	F2R,FN1,MMP9,PTGES,PTGS2,SPP1,VCAM1	193 (19)
NFATC2	transcription regulator	Activated	2.39	1.51e-06	CCR5,CCR9,CITED2,CX3CR1,CXCL10,Cxcl9,EBI3,FGL2,IFIT2,IFIT3,Iigp1,IL12RB2,IL1A,INHBA,ISG15,PTGS2,RGS1,TLR3,TNFSF13B	245 (19)
S100A4	other	Activated	2.388	7.88e-05	CCL24,FN1,MMP13,MMP2,MMP9,PLAU,VCAM1	167 (18)
C5AR1	G-protein coupled receptor	Activated	2.385	0.00468	C5AR1,FCER1G,FCGR1A,FCGR2A,IGF1,MMP9	257 (19)
MAP3K1	kinase	Activated	2.384	0.00233	Ctla2a/Ctla2b,MMP13,PLA2G4A,PLAU,PTGS2,TNC	182 (18)
SMAD3	transcription regulator	Activated	2.375	5.99e-06	BGN,BMP2,CXCL10,ELN,EREG,FN1,FST,GZMA,HAS2,KLK3,Ly6a (includes others),MMP12,MMP13,MMP9,PTGS2,RUNX2,SLC5A5,SPON1,SPP1,TF,TNC	240 (19)
WNT1	cytokine	Activated	2.373	0.0502	BMP4,FN1,IGF1,LY6E,PTGS2,RUNX2,SPP1
deoxycorticosterone acetate	chemical drug	Activated	2.365	2.96e-05	CD68,PTGS2,SLC2A4,SPP1,TNC,VCAM1	164 (8)
FGF7	growth factor	Activated	2.36	8.07e-05	FOXF1,HAS2,IL1A,MMP13,MMP2,MMP9,Nrg1,PLAU,RUNX2	200 (18)
TCF4	transcription regulator	Activated	2.359	0.0142	CD9,DMP1,FN1,GBP3,HSD11B1,IFI16,IGFBP3,INHBA,Ly6a (includes others),MMP13,PLAU,PRDM1,RCBTB2,RUNX2,SPP1,TNFSF13B,VCAN,ZBP1
MAFB	transcription regulator	Activated	2.358	3.1e-08	ADGRE1,CACNA2D3,CMKLR1,FBLN5,GATM,IGF1,LGMN,MAFB,MMP9,OLFML3,PRDM1,SERPINB2,SLC40A1,TMEM119
IHH	enzyme	Activated	2.349	0.00013	BMP4,HHIP,MMP13,PTCH1,RUNX2,SPP1
PRKCA	kinase	Activated	2.336	2.81e-06	CTSB,CXCL10,CYBB,FN1,HSPA1A/HSPA1B,IFIT3,IGFBP3,LAMP2,LPL,MMP9,PTGS2,RUNX1,RUNX2,VCAM1	204 (20)
CD28	transmembrane receptor	Activated	2.324	4.14e-05	C2,CCR5,CCR9,CD226,CXCR3,EBI3,FCER1G,GZMA,HAVCR2,HSPA1A/HSPA1B,IL12RB1,IL12RB2,MMP2,MMRN1,MSR1,NAMPT,NOS1,OPRD1,PRDM1,PTGS2,TNFSF18,TWSG1,XCL1	219 (18)
IL4	cytokine	Activated	2.315	1.33e-33	Acp5,ADGRE1,ALDH1A2,ALOX15,APOE,Bst2,C5AR1,CCL11,CCL24,CCR3,CCR5,CCR9,CD200R1,CD209,CD300A,CITED2,CLEC10A,COL18A1,CSF1R,CSF3R,Ctla2a/Ctla2b,CTSC,CXCL10,CXCL16,CXCL6,Cxcl9,CXCR3,CYBB,CYSLTR1,F2R,FCER1G,FCGR2A,FCGR3A/FCGR3B,FN1,GATM,GBP3,GBP7,GZMA,Gzmb,HGF,HRH1,HSD11B1,HSPA1A/HSPA1B,IFI16,IFI44,IFI44L,IFIT3,IGF1,Igtp,Iigp1,IL12RB1,IL12RB2,IL1A,IL1R2,IL1RL1,IL1RL2,ISG15,ITGAE,ITGAX,JCHAIN,KLK3,KLRD1…	230 (16)
IL33	cytokine	Activated	2.299	0.000184	ALDH1A3,APOE,CCL11,CCR2,CXCL10,CXCL16,EBI3,Ifitm1,IL1A,IL1RL1,MSR1,NMUR1,PILRA,SERPINB2,SLC11A1,TACR1,TFEC	260 (20)
Creb	group	Activated	2.298	0.000704	C3AR1,COX6A2,CSF1R,CTSB,CXCL10,DBH,EDAR,FCER1G,GDA,HAS2,IFI16,IGF1,MMP2,PTGS2,RYR2,SERPINB2,SYT9,TF,ZBP1	160 (7)
IFN type 1	group	Activated	2.293	3.84e-05	Bst2,CXCL10,Cxcl9,IFI16,IFIT2,ISG15,MMP9,TNFSF13B	130 (13)
prostaglandin E2	chemical - endogenous mammalian	Activated	2.268	2.64e-11	ALOX15,BMP2,C5AR1,CCR1,CCR5,CD226,CD300E,CXCL10,CXCR3,EREG,F2R,FN1,FST,Gzmb,HAS2,IGF1,IL12RB1,IL1A,IL1R2,MAFB,MMP13,MMP2,MMP9,MRC1,NCR1,PLA2G4A,PLAU,PRDM1,PTGES,PTGS2,RUNX2,SPP1	251 (19)
bucladesine	chemical toxicant	Activated	2.268	2.3e-09	APOE,C3AR1,C5AR1,CCR5,CXCL10,DIO2,FCGR2A,FST,HAS2,HCRTR1,HHIP,HSD11B1,IGF1,IGFBP3,IL12RB1,MMP13,MMP2,MMP9,NGF,PDE4C,PLAGL1,PLAU,PTCH1,PTGS2,SLC2A4,SLC5A5,SLC6A17,STC1,SYT4,TF,WNT4	215 (18)
MAPK9	kinase	Activated	2.251	1.86e-05	BMP4,DIO2,FGL2,Fxyd2,Gzmb,IFI16,Iigp1,IL12RB2,LPL,MMP12,MMP9,PLA2G4A,PTCH1,PTGES,TLR3	230 (18)
TGFA	growth factor	Activated	2.244	4.06e-05	CXCL10,EREG,FGF7,HGF,MMP13,MMP9,PLA2G4A,PLAGL1,PTGS2,SLPI	218 (20)
IL3	cytokine	Activated	2.241	6.45e-05	ADGRE1,BMP2,C1QA,CCL11,CCR3,CITED2,CSF1R,F2R,FCGR2A,GZMA,Gzmb,HBA1/HBA2,HGF,IL1RL1,ITGAX,JCHAIN,LILRB4,MMP13,PDPN,PLA2G7,SERPINB2,VCAM1	226 (19)
PPP2CA	phosphatase	Activated	2.236	0.000888	CXCL10,Cxcl9,GZMA,IL1A,PTGS2,SLAMF8	226 (22)
TIMP1	cytokine	Activated	2.236	0.00153	HGF,IGFBP3,MMP2,MMP9,PLAU	194 (17)
EPHB4	kinase	Activated	2.236	0.00909	BMP2,BMP4,BMP5,INA,RUNX1
YBX1	transcription regulator	Activated	2.236	0.0332	EFEMP1,HBB,IGFBP3,MMP2,PTGS2,SPON1
TLR2	transmembrane receptor	Activated	2.224	8.77e-08	BMP2,CCR1,CCR2,CCR5,CCR9,CXCL10,Cxcl15,CXCL6,Cxcl9,CYBB,EBI3,FN1,GBP3,Gzmb,IL1A,MMP13,MMP9,NLRP12,PTGS2,SLC40A1	206 (13)
CXCL12	cytokine	Activated	2.222	4.35e-08	AIF1,BMP2,CD4,CD9,CXCL10,DMPK,FN1,IL1A,ITGAX,Ly6a (includes others),MAPK8IP2,MMP13,MMP2,MMP9,PLAU,PTGS2,RUNX2,RYR2,RYR3,TF,ZBTB16	206 (18)
ELF3	transcription regulator	Activated	2.221	0.00013	FN1,KLK3,MMP10,MMP13,PTGS2,Tlr11	197 (17)
NADPH oxidase	complex	Activated	2.219	0.000232	CYBB,MMP12,MMP9,PTGS2,VCAM1	155 (20)
MERTK	kinase	Activated	2.219	0.00254	Cxcl9,FGL2,HGF,INHBA,PLAGL1
HSPA9	other	Activated	2.219	0.00356	FN1,MMP10,MMP13,MMP2,MMP9	210 (16)
ribavirin	chemical drug	Activated	2.219	0.00396	Cxcl9,IFI44L,IFIT2,IFIT3,ISG15	218 (15)
TYROBP	transmembrane receptor	Activated	2.219	0.00468	ITGAX,KLRD1,Siglech,SIRPB1,SPP1,TYROBP
TNFSF13B	cytokine	Activated	2.219	0.00734	CTSS,CXCL6,MMP9,NAMPT,PRDM1,SPP1	261 (19)
OTX2	transcription regulator	Activated	2.219	0.024	BMP4,PRDM1,RDH10,TF,TNC
cephaloridine	chemical drug	Activated	2.219	0.109	CXCL10,CXCL14,HSPA1A/HSPA1B,MMP12,RYR2
dextran sulfate	chemical drug	Activated	2.213	1.02e-06	AGT,BMP4,CCL11,CCR2,CD209,CFH,COL18A1,CXCL10,CXCL6,Cxcl9,HGF,ISG15,MMP10,MMP13,MMP2,MMP9,MRC1,MSR1,PTGS2,SERPINB2,SPON2,VCAM1,WNT4	226 (19)
vancomycin	biologic drug	Activated	2.2	0.0719	FCGR2A,LGALS3,MRC1,Ms4a6b,SPP1
methamphetamine	chemical drug	Activated	2.199	0.0391	ADGRE1,IL1A,MMP2,MMP9,VCAM1
S100A9	other	Activated	2.194	1.22e-08	C1QB,CCL11,CLEC9A,COX6A2,CXCL10,CXCL14,ELN,FCGR2A,IGF1,IL1RL1,ISG15,MMP13,MMP2,MMP9,NTRK3,PLAU,PTGES,SCUBE1,VCAM1,VCAN	144 (16)
mir-24	microRNA	Activated	2.183	0.0165	CXCR3,FN1,Gzmb,JPH2,PRDM1
BSG	transporter	Activated	2.18	0.00909	CXCL6,IL1A,MMP2,MMP9,PLAU	230 (19)
IL25	cytokine	Activated	2.172	0.0213	CCL11,CCL24,IL1R2,IL1RL1,NMUR1
GLI2	transcription regulator	Activated	2.169	1.53e-09	BMP4,CCL11,CCL24,CCR1,CCR5,CXCL10,CXCL6,CXCR3,HHIP,IL1RL1,KLK3,MMP13,MMP9,PTCH1,RUNX2,SALL1,SPP1	228 (17)
SPP1	cytokine	Activated	2.164	1.86e-05	Acp5,CCR2,CD9,CXCL6,FN1,HAS2,IGF1,IL1A,MMP13,MMP2,MMP9,PLAU,PTGS2,RUNX2,SLIT1,SPP1	186 (19)
FSH	complex	Activated	2.157	0.0519	COL18A1,CPE,EREG,FST,HCRTR1,HSD11B1,IGFBP3,INHBA,LRRC32,MMP2,MMP9,NRG3,PCSK6,PTGS2,PTPRN,TF
MOG	other	Activated	2.156	8.81e-06	C5AR1,CCR1,CCR2,CCR5,CXCL10,Cxcl9,IGF1,MMP9,VCAM1	234 (17)
ID2	transcription regulator	Activated	2.132	0.0205	CCL11,CCR1,CCR5,CCR9,CXCR3,FCER1G,IFI16,MMP2,TF,VCAM1,ZBTB16
ANXA7	ion channel	Activated	2.121	0.000339	ADORA3,ALOX15,CTSB,Cxcl9,FGF9,FST,HGF,IGF1
RHOA	enzyme	Activated	2.121	0.00198	AGT,Agtr1b,FN1,MMP13,MMP9,PLAU,RUNX2,VCAM1	189 (21)
IL6R	transmembrane receptor	Activated	2.103	1.06e-05	CXCL10,CXCL6,FN1,GAL,IGF1,MMP13,MMP2,MMP9,NAMPT,PTGS2,VCAM1	172 (17)
IL15	cytokine	Activated	2.095	0.000414	CCL11,CCR1,CCR2,CCR9,CD226,CMKLR1,CX3CR1,CXCL10,FCGR3A/FCGR3B,Gzmb,HAVCR2,HMCN1,IL12RB1,IL12RB2,ITGAX,KLRD1,Klrk1,NCR1,P2RX1,PLA2G4A,PRDM1,TNFRSF17,TYROBP,VCAM1	229 (19)
Tgf beta	group	Activated	2.089	9.97e-11	Acp5,BGN,CCL11,CCR2,CD209,COL12A1,CSF1R,CX3CR1,CXCL10,FGF10,FN1,FST,IGF1,IGFBP3,IL1A,Ly6a (includes others),MMP10,MMP13,MMP2,MMP9,PLAU,PLPP3,PTGS2,RUNX1,RUNX2,RYR2,RYR3,SPP1,TGFBI,VCAM1	248 (17)
platelet activating factor	chemical - endogenous mammalian	Activated	2.084	0.000398	FN1,IL1A,MMP2,MMP9,PLA2G7,PLAU,PTGS2	170 (18)
EGR1	transcription regulator	Activated	2.067	9.6e-05	ACHE,CCR1,CCR2,Cxcl15,CXCL6,EREG,FN1,KCNT1,MMP9,PLAU,PTGES,PTGS2,SPP1,VCAM1,WNT4	182 (20)
AGN194204	chemical drug	Activated	2.055	6.58e-05	CA3,CST3,GBP3,GPR65,Gzmb,Ifi47,Igtp,IL12RB1,IL1R2,LILRB4,LPL,MMP9,NRXN2,PLIN4,PROS1,SPP1,Tgtp1/Tgtp2
KLF4	transcription regulator	Activated	2.055	0.00018	ADGRE1,CLEC10A,CSF1R,EFEMP1,FN1,FOXF1,FRZB,GBP3,INHBA,LAMA1,MRC1,PRDM1,SERPINB2,SLPI,TF,TNC,TWSG1,VCAM1	173 (12)
LGALS1	other	Activated	2.052	1.27e-05	CXCL16,FN1,IL1A,LGALS3,MMP10,MMP12,MMP13,MMP2,MMP9,PTCH1	246 (20)
Akt	group	Activated	2.047	1.77e-05	BMP2,CAV3,CXCL10,FN1,HIF3A,IGF1,LPL,MMP12,MMP2,MMP9,NOS1,PLA2G4A,PTGS2,RDH10,RUNX2,SLC2A4,SPP1,TIPARP,TNC,VCAM1,VCAN	204 (22)
C3	peptidase	Activated	2.043	0.000848	APOE,C1QA,C3AR1,C5AR1,CXCL10,CXCL16,FN1,IL1A	252 (20)
HIF1A	transcription regulator	Activated	2.039	0.000111	AGT,APOE,BGN,BMP2,CCR2,CCR5,CD164,CEMIP,CITED2,CLDN1,EDNRB,EREG,FN1,HIF3A,IGF1,IGFBP3,IL1A,MMP13,MMP2,MMP9,NCR1,PTGS2,SLC2A4,SLC40A1,VCAM1	227 (16)
IKBKG	kinase	Activated	2.035	7.68e-08	BMP2,CCR1,CTSB,CXCL10,CXCL6,EREG,GBP3,GM2A,IFI16,IL1A,ISG15,KCND2,NGF,RYR2,SERPINB2,SLC5A5,TMEM176B	206 (16)
SHH	peptidase	Activated	2.035	0.000681	BMP2,BMP4,FGF10,FN1,FOXF1,HAND2,HHIP,IGF1,NKX3-2,PTCH1,RUNX2,SALL1,SPP1	194 (22)
MAPK8	kinase	Activated	2.014	7.96e-06	APOE,BMP2,BMP4,CXCL16,CYBB,DIO2,MMP13,MMP2,MMP9,MSR1,PLAU,PTCH1,PTGES,PTGS2,TACR1,WNT4	201 (21)
ZBTB16	transcription regulator	Activated	2.012	5.74e-10	BMP2,CCR2,CD200R1,CD200R1L,Ctla2a/Ctla2b,CXCL10,CXCR3,EMB,F2R,IL12RB1,IL1A,ITGAE,Klrk1,Ly6a (includes others),MMP9,PTGS2,RUNX2,SPP1,TMEM176B,ZBTB16	96 (6)
Focal adhesion kinase	group	Activated	2	0.00085	KLK3,MMP13,MMP2,MMP9,VCAM1	195 (20)
PTPN3	phosphatase	Activated	2	0.00205	FN1,MMP10,MMP9,TGFBI	183 (14)
tetrodotoxin	chemical drug	Activated	2	0.00444	B2M,INA,KCNA1,KCNA2
2,3,4,7,8-pentachlorodibenzofuran	chemical toxicant	Activated	2	0.0445	CA3,FGF9,HSPA1A/HSPA1B,ITGA7
CGA	other	Activated	2	0.123	CCR3,MMP2,PTGS2,TP53INP1,ZNF385B
HOXC9	transcription regulator	Inhibited	-2	2.45e-05	BMP4,FGF10,MMP13,MMP9,SPP1
D609	chemical reagent	Inhibited	-2	0.000736	MMP13,MMP9,PTGS2,VCAM1	185 (20)
riboflavin	chemical - endogenous mammalian	Inhibited	-2	0.00115	MMP2,MMP9,PTCH1,WNT4	154 (11)
CXCR3	G-protein coupled receptor	Inhibited	-2	0.00205	CXCL10,Cxcl9,FN1,TNC	172 (14)
succinic acid	chemical - endogenous mammalian	Inhibited	-2	0.00578	AGT,DIO2,SERPING1,SVOP
SETD2	enzyme	Inhibited	-2	0.0113	CITED2,IGF1,LAMA1,PRRX2
PTPN6	phosphatase	Inhibited	-2	0.0527	CYBB,FN1,MMP2,MMP9
mir-181	microRNA	Inhibited	-2	0.0648	MMP13,PTGS2,RUNX2,VCAM1
aspirin	chemical drug	Inhibited	-2.097	1.14e-05	CXCL10,EDNRB,FBLN5,FOXF1,HGF,IGFBP3,IL1A,LAMP2,MMP13,MMP2,MMP9,PLA2G4A,PTGS2,TLR3,VCAM1,XCL1	192 (17)
TRAF3	enzyme	Inhibited	-2.135	0.00213	CCR1,CXCL10,EBI3,GPR34,ISG15,LILRB4,MPEG1,PLBD1	198 (16)
JQ1	chemical reagent	Inhibited	-2.137	0.0112	Acp5,Cd33,CD4,CLEC10A,ISG15,PRDM1,SLAMF8,TOGARAM2
dopamine	chemical - endogenous mammalian	Inhibited	-2.138	0.0289	CACNA2D3,FST,GRIA4,KCNA1,KCND2,KCNJ12,NPAS4,SYT6
NS-398	chemical reagent	Inhibited	-2.141	1.58e-06	ALOX15,BMP2,F2R,HGF,IGF1,IL1A,MMP2,MMP9,PTGES,PTGS2,RUNX2,SERPINB2,SPP1	248 (26)
eicosapentenoic acid	chemical drug	Inhibited	-2.144	1.11e-06	APOE,CCR5,CSF1R,ELN,IGF1,IL1R2,ITGAX,MMP10,MMP13,MMP9,MRC1,PTGES,PTGS2	222 (21)
fingolimod	chemical drug	Inhibited	-2.156	0.0517	CCR2,CXCL10,Cxcl9,FN1,RUNX2
Y 27632	chemical drug	Inhibited	-2.157	0.000124	BMP2,BMP4,COL12A1,HAS2,MMP2,MMP9,PLAU,PTGS2,VCAM1	188 (16)
mir-27	microRNA	Inhibited	-2.177	0.00335	BMP2,EDAR,IGF1,PTGS2,RUNX1,SIGLEC1
sulforafan	chemical drug	Inhibited	-2.183	0.299	MMP9,OAS1,PTGES,PTGS2,VCAM1
caffeic acid phenethyl ester	chemical drug	Inhibited	-2.184	0.13	CTSB,CXCL10,MMP2,PTGS2,VCAM1
KDM1A	enzyme	Inhibited	-2.191	0.157	AGT,BMP2,Bst2,CXCL10,FGF10,HBB,HSD11B1,KLK3
hydroxypropyl-beta-cyclodextrin	chemical drug	Inhibited	-2.2	0.000611	CD68,CTSB,IL1A,ITGAX,LIPA	104 (7)
thioctic acid	chemical drug	Inhibited	-2.2	0.0176	LPL,MMP2,MMP9,SLC5A5,VCAM1
26s Proteasome	complex	Inhibited	-2.2	0.187	BMP2,CD68,CTSB,EREG,MMP12,PTGS2
luteolin	chemical drug	Inhibited	-2.205	0.000557	ACHE,CXCL10,Cxcl9,MMP13,MMP2,MMP9,PTGS2	221 (21)
PP1	chemical - kinase inhibitor	Inhibited	-2.213	0.00356	CXCL16,IL1A,MMP2,PTGS2,VCAM1	203 (20)
PAX5	transcription regulator	Inhibited	-2.216	0.00307	CSF1R,FN1,HK3,JCHAIN,MMP2,PRDM1	88 (7)
sunitinib	chemical drug	Inhibited	-2.223	0.000142	CXCL10,ECM1,FN1,ITGA8,MMP9,RUNX1,TGFBI,TNC	206 (22)
dexamethasone	chemical drug	Inhibited	-2.224	2.37e-21	Acp5,ADAM28,ADORA3,ADRB3,AGT,AKAP6,ALOX15,APOE,B2M,BGN,BMP2,BMP5,C1QB,C3AR1,C5AR1,CCL11,CCR1,CCR2,CCR3,CD209,CMKLR1,COL11A1,COL4A3,CPE,CSF1R,CST3,CTSB,CX3CR1,CXCL10,CXCL14,CXCL6,Cxcl9,CXCR3,CYBB,CYSLTR1,DIO2,DMP1,EDNRB,ELN,EREG,F5,FAM107A,FCER1G,FGF10,FGF7,FGL2,FN1,FST,GABRA3,GAL,GAS2L2,GBP3,GLIPR1,GPR141,GPR34,GPR65,GZMA,HGF,HHIP,HPGDS,HSD11B1,Ifi202b,Ifi27l2a/Ifi27l2b,IFI44,IFIT2,IFIT3,IGF1,IGF…	302 (22)
PTX3	other	Inhibited	-2.229	0.000993	CCR2,CCR5,CX3CR1,IGF1,MMP9	142 (7)
pioglitazone	chemical drug	Inhibited	-2.233	0.000419	ADRB3,Agtr1b,APOE,CITED2,CMKLR1,CXCL10,FN1,HAS2,KLK3,LPL,MMP9,PTGS2,SLC2A4	225 (19)
PRDM16	transcription regulator	Inhibited	-2.236	2e-07	AGT,CXCL10,Cxcl9,DIO2,GBP3,HGF,IFI44,IFIT2,OAS3	184 (16)
IDR-1002	chemical reagent	Inhibited	-2.236	0.000993	C3AR1,CCL11,CSF3R,CXCL6,SLC11A1
etanercept	biologic drug	Inhibited	-2.236	0.00115	CXCL10,CYBB,MMP12,PTGES,PTGS2	220 (18)
NCSTN	peptidase	Inhibited	-2.236	0.00199	CD68,CSF1R,FCER1G,FCGR2A,Ly6a (includes others)	195 (12)
estriol	chemical - endogenous mammalian	Inhibited	-2.236	0.00535	CCR1,CXCL10,CXCL6,Cxcl9,TLR7	130 (7)
filgrastim	biologic drug	Inhibited	-2.247	9.13e-15	ADAM28,ADORA3,ALOX15,B2M,CCR3,CSF1R,CST3,CXCL10,CYBB,CYSLTR1,F5,FCER1G,FGL2,GBP3,GLIPR1,GPR141,GPR34,GZMA,HHIP,IFI44,IFIT2,IFIT3,IL1R2,ISG15,KLRD1,LAIR1,LDHB,LGALS3,LILRA5,MMP12,MMP9,MPEG1,MS4A6A,OAS3,PILRA,PLD4,PTGS2,RARRES1,RGS1,SERPING1,SPON2,SPP1,SULF2,TLR8
wortmannin	chemical - kinase inhibitor	Inhibited	-2.272	0.000223	AGT,CCR3,CXCL10,CXCL16,F2R,FN1,HAS2,IGF1,MMP2,MMP9,MSR1,OPRD1,PLAU,PTGS2,VCAM1	207 (18)
sirolimus	chemical drug	Inhibited	-2.304	0.0083	Acp5,B2M,BMP2,CCR5,CCR9,CD209,CD68,EBI3,FGF9,FN1,HGF,ISG15,LDHB,LGALS3,LILRB4,MMP13,MMP2,MMP9,MRC1,PLAU,RUNX2,SLC2A4,TP53INP1,VCAM1	233 (19)
celecoxib	chemical drug	Inhibited	-2.352	0.0999	CD68,MMP13,MMP2,MMP9,PTGS2,VCAM1
MYOCD	transcription regulator	Inhibited	-2.375	0.0264	ACTN2,FN1,HAND2,SCN5A,TNNT2,VCAN
herbimycin	chemical - kinase inhibitor	Inhibited	-2.382	0.00126	F2R,MMP13,MMP2,MMP9,PLAU,PTGS2	200 (20)
GPX1	enzyme	Inhibited	-2.404	0.001	ADGRE1,CXCL10,CYBB,Hspa1b,MMP9,VCAM1	221 (19)
TP73	transcription regulator	Inhibited	-2.42	0.000132	B2M,C1R,COL18A1,CXCL10,ECM1,EREG,FN1,FOXF1,FST,HSPA1A/HSPA1B,IGFBP3,ITGAX,MMP13,MMP2,PDPN,PLAU,PTGES,RAB7B,RUNX1,Serpinb6b,SERPING1,SPP1,Wfdc17,WNT4	218 (20)
resveratrol	chemical drug	Inhibited	-2.423	7.44e-06	AIF1,BMP2,CAV3,CD68,CSF1R,CX3CR1,CXCL10,CYBB,FN1,IGFBP3,ISG15,KLK3,MMP13,MMP2,MMP9,MRC1,PLAU,PTCH1,PTGS2,SLC5A5,SPP1,VCAM1	214 (17)
B4GALNT1	enzyme	Inhibited	-2.425	3.72e-07	C1QA,C1QB,C1QC,C3AR1,C5AR1,IL1A
emodin	chemical drug	Inhibited	-2.425	1.59e-05	CCR1,CSF1R,CXCL10,FN1,LPL,MMP2,MMP9,MRC1,VCAM1	187 (18)
SPRY1	other	Inhibited	-2.433	3.77e-05	FGF10,FGF7,FGF9,IGF1,ISG15,MMP2
folic acid	chemical - endogenous mammalian	Inhibited	-2.449	0.00123	COL18A1,CYBB,FN1,MMP2,MMP9,VCAM1,WNT4	202 (15)
SGK1	kinase	Inhibited	-2.449	0.00636	KCNA1,KCNA2,KCNQ2,KCNQ3,SCN5A,SLC2A4
troglitazone	chemical drug	Inhibited	-2.484	0.00212	ADRB3,AGT,Agtr1b,CXCL10,CXCL6,FN1,HBA1/HBA2,HGF,IFI16,KLK3,LPL,MMP9,MSR1,PLIN4,PTGES,PTGS2,SLC2A4,SPP1,TBXAS1,VCAM1	210 (18)
IKZF1	transcription regulator	Inhibited	-2.52	1.91e-06	ABCA9,B2M,CCR1,CD68,CITED2,FN1,HK3,IFI16,IFIT3,IGF1,LGMN,OPRD1,PROS1,RTP4,RUNX1,SHISAL1,SLPI,SULF2,TMEM119,TNNT2,TYROBP	114 (7)
eplerenone	chemical drug	Inhibited	-2.552	1.25e-06	CD68,CYBB,FN1,LGALS3,MMP2,PTGS2,SPP1,VCAM1	237 (19)
CASP8	peptidase	Inhibited	-2.586	0.000447	CCR5,CXCL10,Ifi202b,IL1A,ISG15,MMP13,MMP9	229 (18)
HMOX1	enzyme	Inhibited	-2.588	0.0423	CXCL10,HGF,IGF1,MMP9,MSR1,PTGS2,VCAM1
PP2/AG1879 tyrosine kinase inhibitor	chemical - kinase inhibitor	Inhibited	-2.607	0.005	CXCL16,FN1,KLK3,MMP13,PLAU,PTGS2,SPP1	193 (19)
ST8SIA1	enzyme	Inhibited	-2.619	5.37e-07	C1QA,C1QB,C1QC,C3AR1,C5AR1,IL1A,MMP9	83 (4)
COL18A1	other	Inhibited	-2.621	0.00729	EDNRB,F2R,FN1,HGF,MMP2,PLAU,PTGS2	231 (21)
ASCL1	transcription regulator	Inhibited	-2.621	0.00974	CACNA2D3,DBH,KCNIP2,NFASC,Nrxn3,PCSK6,SYT6
RNF31	enzyme	Inhibited	-2.646	0.000547	CCL11,CXCL10,CXCL16,CXCL6,Cxcl9,IL1A,IL1R2,IL1RL1	235 (16)
TFRC	transporter	Inhibited	-2.646	0.00645	CD300A,LRRC25,MMP12,MS4A6A,PLD4,RGS1,SULF2
ETV6-RUNX1	fusion gene/product	Inhibited	-2.677	0.0153	ARL4D,BMP2,Bst2,CD164,CYBB,CYSLTR1,IFI16,IFIT3,ISG15,MMP2,MMP9,OAS1,P2RX1,SPP1,TLR3
RBPJ	transcription regulator	Inhibited	-2.722	3.49e-05	BMP2,FGF10,FGF7,FGF9,GDF10,HAS2,HGF,IGF1,INHBA,MMP13,NGF,NTF3,PRDM1,TNC	197 (13)
NGLY1	enzyme	Inhibited	-2.759	2.02e-06	CXCL10,Ifi27l2a/Ifi27l2b,IFI44,IFI44L,IFIT2,IFIT3,OAS1,OAS3
mifepristone	chemical drug	Inhibited	-2.782	2.74e-07	ALOX15,APOE,C1QB,CCL11,CCR2,COL18A1,Ctla2a/Ctla2b,CYBB,DBH,DIO2,EDNRB,FST,GAL,HAS2,HSD11B1,IGFBP3,KLK3,Ly6a (includes others),MMP9,NPL,PLA2G4A,PTGS2,RUNX2,SERPING1,SPP1,VCAN	246 (23)
pyrrolidine dithiocarbamate	chemical reagent	Inhibited	-2.907	6.44e-07	BMP2,CAV3,CCR2,CCR5,CXCL10,CXCL6,Cxcl9,IGF1,MMP13,MMP2,MMP9,PTGS2,SLC2A4,VCAM1	221 (16)
losartan potassium	chemical drug	Inhibited	-2.923	3.77e-05	AGT,Agtr1b,CST3,CXCL10,CYBB,FN1,MMP2,MMP9,NOS1,PTGS2,SPP1,VCAM1	226 (21)
triptolide	chemical drug	Inhibited	-2.926	0.00966	CCR5,EDNRB,FBLN5,FOXF1,HGF,IGFBP3,IL1A,PTGS2,TLR3	218 (20)
curcumin	chemical drug	Inhibited	-2.981	0.0417	APOE,CXCR3,HGF,HSPA1A/HSPA1B,LPL,MMP13,MMP2,MMP9,NAMPT,PLAU,PTGES,PTGS2,RUNX2,SLC2A4,VCAM1
levodopa	chemical - endogenous mammalian	Inhibited	-3.014	0.0131	AIF1,ASTN1,C1QA,CACNA2D3,CTSB,CTSC,DGKB,DOC2B,EDNRB,GABRA3,GDF10,HACD4,HTR1B,KCNA6,KCND2,LAMP2,MDGA2,NPAS4,NTRK3,P2RY6,PITPNM3,PLD4,SLC6A7,SNCB,SYT4,Zfp758,ZNF385B
IL1RN	cytokine	Inhibited	-3.015	1.87e-07	CTSS,HSD11B1,IFI44,IFI44L,IFIT3,IGF1,IL1A,MMP9,NGF,OAS1,OAS3,PTGS2,RARRES1,RTP4,SLC15A3,SPP1	233 (20)
Z-LLL-CHO	chemical - protease inhibitor	Inhibited	-3.02	0.0128	CAV3,CTSB,CXCL10,Cxcl9,HAS2,HBB,KLK3,MMP13,MMP2,MMP9,OPRD1,PRDM1,PTGS2,RUNX2,SLC2A4,VCAM1
epigallocatechin-gallate	chemical drug	Inhibited	-3.118	8.62e-05	COL18A1,CXCL10,FN1,GBP3,Ifi202b,Ifi47,IL1A,ISG15,KLK3,MMP13,MMP2,MMP9,NOS1,PLAU,PTGS2,SLC2A4,VCAM1	193 (15)
15-deoxy-delta-12,14 -PGJ 2	chemical - endogenous mammalian	Inhibited	-3.161	1.11e-08	Agtr1b,CTSB,CXCL10,Cxcl15,CYBB,FN1,HGF,IL1A,KLK3,MMP13,MMP9,MSR1,PLA2G4A,PLAU,PTGES,PTGS2,RUNX2,SLC2A4,SPP1,TBXAS1,VCAM1	206 (17)
tyrphostin AG 1478	chemical - kinase inhibitor	Inhibited	-3.229	2.07e-06	ELN,HAS2,MMP13,MMP2,MMP9,PLAGL1,PLAU,PTGS2,RUNX1,RUNX2,VCAM1	193 (20)
SP600125	chemical - kinase inhibitor	Inhibited	-3.324	8.28e-06	APOE,CSF1R,CXCL10,CXCL16,EMB,FN1,IGF1,IL1A,INHBA,ISG15,LAMA1,MAFB,MMP12,MMP13,MMP9,PLA2G4A,PTGES,PTGS2,Serpinb6b,SPP1,TNNT2,VCAM1	189 (18)
mir-21	microRNA	Inhibited	-3.368	1.81e-12	AIF1,ALOX15,C1R,CD226,CSF3R,CXCL10,Cxcl9,ELN,FCGR1A,FCGR2A,FGL2,FN1,GBP3,GBP7,Gbp8,Gzmb,IFI16,Ifi47,Iigp1,IL12RB2,Klrk1,MMP2,MMP9,OAS3,PILRB,RAB7B,SIGLEC1,SIRPB1,SLPI,TCF21,Tgtp1/Tgtp2,VCAM1	244 (18)
APOE	transporter	Inhibited	-3.39	3.12e-17	ADGRB1,ADGRE1,APOE,BGN,BMP4,C1QA,C1QB,C1QC,C2,C3AR1,C5AR1,CCR5,CD68,COL18A1,CTSB,CTSS,CYBB,ECM1,F2R,FCGR1A,HSD11B1,HSPA1A/HSPA1B,Hspa1b,IGF1,IL1A,ITGAX,KCNJ10,LAMA1,LIPA,LPL,MMP2,MMP9,MSR1,NELL2,NPNT,PLAU,PLPP3,PTGES,PTGS2,SPP1,VCAM1	233 (20)
actinomycin D	biologic drug	Inhibited	-3.515	0.000421	AGT,CCL11,FN1,GDA,IL1R2,LPL,MMP12,MMP2,NGF,NTF3,PLAU,PTGS2,SLC40A1,SPP1,TACR1,TF	198 (15)
SOCS1	other	Inhibited	-3.631	7.31e-11	CD200R1,CXCL10,Cxcl9,CXCR3,FCER1G,Gzmb,IFI16,Ifi202b,IFI44,Ifi47,IFIT2,IFIT3,Iigp1,IL12RB1,ISG15,MMP12,MMP13,OAS1,PTGS2,TLR3,VCAM1	216 (15)
PIK3CG	kinase	Inhibited	-3.638	1.32e-09	Acp5,AIF1,B2M,C2,CXCL10,Cxcl9,FCGR3A/FCGR3B,GBP7,Gbp8,Gm4951,Gzmb,Igtp,Iigp1,Tgtp1/Tgtp2,TLR8,Trim30a/Trim30d,ZBP1	171 (7)
LY294002	chemical - kinase inhibitor	Inhibited	-3.698	2.58e-08	APOE,BMP2,CCR1,CCR2,CST3,CTNNA2,CXCL10,CXCL16,CXCL6,Cxcl9,EREG,F2R,FGF7,FN1,Fxyd2,HAS2,HAVCR2,HGF,IGF1,IGFBP3,IL1R2,MMP13,MMP2,MMP9,NTRK3,OPRD1,P2RY6,PLAU,PTGS2,RGS1,RUNX2,SLC2A4,SLC5A5,SPP1,VCAM1,VCAN,ZBTB16	208 (19)
SIRT1	transcription regulator	Inhibited	-3.698	5.91e-08	AGT,CLEC10A,EBI3,FGF10,FGF7,FN1,GBP3,HGF,IFI44,Ifi47,IFIT3,IGF1,Igtp,Iigp1,JCHAIN,KCNA1,KIF1A,LGALS3,LY6E,MMP13,MMP2,MMP9,Ms4a6b,NELL2,NKG7,NPNT,OAS1,RTP4,RUNX2,Tgtp1/Tgtp2,Trim30a/Trim30d	261 (21)
U0126	chemical - kinase inhibitor	Inhibited	-3.853	1.28e-08	ADGRE1,AGT,CCL11,CCR2,CELSR2,CSF1R,CXCL10,CYBB,DBH,DMP1,EDNRB,EREG,FN1,GPR34,IL1A,IL1R2,INHBA,KLK3,LAMP2,LPL,MMP12,MMP13,MMP2,MMP9,NOS1,PLA2G4A,PLAGL1,PLAU,PTGS2,RUNX1,RUNX2,SERPINB2,SFI1,SLC5A5,SPP1,STC1,TF,VCAM1	195 (18)
N-acetyl-L-cysteine	chemical drug	Inhibited	-3.995	3.13e-06	Acp5,ADGRE1,BMP2,CCR2,CCR5,CXCL10,CYBB,IL1A,LPL,MMP2,MMP9,MRC1,MSR1,PLAU,PTGS2,RUNX2,SLC2A4,SPP1,TNC,VCAM1	194 (20)
PD98059	chemical - kinase inhibitor	Inhibited	-4.094	2.1e-14	AGT,BGN,BMP2,CAV3,CCL11,CCR1,CCR2,CD4,CTSB,CXCL10,Cxcl15,DBH,DIO2,EDNRB,ELN,EREG,F2R,FN1,HAS2,HGF,IGF1,IGFBP3,IL1A,ITGAX,LAMP2,LPL,MMP10,MMP12,MMP13,MMP2,MMP9,MSR1,NGF,NOS1,PCSK6,PLA2G4A,PLAGL1,PLAU,PTGES,PTGS2,RGS1,RUNX1,RUNX2,SERPINB2,SPP1,STC1,TF,Trim30a/Trim30d,VCAM1,VCAN	198 (18)
PPARGC1A	transcription regulator	Inhibited	-4.152	1.89e-06	AGT,BMP4,C2,CAV3,CD68,CPLX1,CTSC,CXCL10,CXCL14,DIO2,GPC6,IGFBP3,IL1R2,INHBA,LDHB,LIPA,LPL,MMP2,OLFML3,PLA2G7,PTGS2,RUNX2,SLC2A4,STC1,SYT2,VCAN	188 (20)
TRIM24	transcription regulator	Inhibited	-4.347	7.77e-13	Bst2,CALHM6,CXCL10,EMB,GBP3,Ifi27l2a/Ifi27l2b,IFI44,Ifi47,IFIT2,IFIT3,Igtp,Iigp1,ISG15,LGALS3,Ly6a (includes others),Ms4a4b (includes others),OAS1,RTP4,SPP1,TGFBI,Tgtp1/Tgtp2	133 (9)
